# A platform-agnostic evaluation of non-formalin fixed single cell RNA technologies

**DOI:** 10.64898/2026.01.27.702057

**Authors:** Ellora Haukenfrers, Vaibhav Jain, Stephanie Arvai, Khooshbu Patel, Simon G. Gregory, Karen Abramson, Devi Swain-Lenz

## Abstract

The rapidly advancing field of single cell RNA sequencing (scRNAseq) offers numerous options for transcriptome profiling. However, questions remain as to which chemistry is appropriate for individual experimental goals. Preceding single cell benchmarking studies included previously available methods and involved a mixture of fresh and fixed samples or probe- and non-probe-based capture methods. However, the inherent differences in sample types and methods limited the conclusions to be drawn between analogous technologies. Here, we present a novel, systematic comparison of four widely used non-probe-based, non-formalin *fixed* scRNAseq assays. We build upon past comparisons that used varied computational pipelines by applying both platform-specific and agnostic cell calling algorithms for an unbiased comparison of biological and technical replicates from healthy human PBMCs. Our approach evaluates 10x Genomics, Parse Biosciences (QIAGEN), Scale Biosciences (10x Genomics), and Illumina scRNAseq assays to examine data based on accuracy, sensitivity, precision, power, and efficiency using agnostic and platform-specific cell calling. While metrics vary between assays, there are clear advantages and limitations to each technology, including experimental time and financial costs. In summary, our study highlights the need for carefully considered project design of non-formalin fixed scRNAseq assays, which is determined by many factors and dependent on an investigator’s specific research aims and available resources.

**Graphical Abstract:** 
