## Supplemental Table 2 for "A platform-agnostic evaluation of non-formalin fixed single cell RNA technologies"

### Sheet: PLATFORM_high_platform
Platform	CellType	Frequency	Percent
10X_Fresh	T cells	20820	65.2297
10X_Fixed	T cells	23523	67.3683
Illumina	T cells	22310	61.3333
Parse	T cells	22788	59.8283
Scale	T cells	49129	62.4669
10X_Fresh	Monocytes	5054	15.8343
10X_Fixed	Monocytes	4704	13.4719
Illumina	Monocytes	6289	17.2893
Parse	Monocytes	7397	19.4203
Scale	Monocytes	12047	15.3176
10X_Fresh	Megakaryocytes/platelets	429	1.34407
10X_Fixed	Megakaryocytes/platelets	175	0.501189
Illumina	Megakaryocytes/platelets	122	0.335395
Parse	Megakaryocytes/platelets	3	0.00787629
Scale	Megakaryocytes/platelets	1	0.00127149
10X_Fresh	ILC	1759	5.511
10X_Fixed	ILC	2491	7.13406
Illumina	ILC	2105	5.78694
Parse	ILC	2404	6.31153
Scale	ILC	4255	5.41018
10X_Fresh	B cells	2907	9.10771
10X_Fixed	B cells	3380	9.6801
Illumina	B cells	3788	10.4137
Parse	B cells	3380	8.87395
Scale	B cells	10878	13.8312
10X_Fresh	Plasma cells	50	0.156651
10X_Fixed	Plasma cells	42	0.120285
Illumina	Plasma cells	39	0.107216
Parse	Plasma cells	59	0.1549
Scale	Plasma cells	208	0.26447
10X_Fresh	pDC	137	0.429225
10X_Fixed	pDC	99	0.28353
Illumina	pDC	102	0.280412
Parse	pDC	116	0.30455
Scale	pDC	310	0.394161
10X_Fresh	DC	189	0.592142
10X_Fixed	DC	363	1.03961
Illumina	DC	310	0.852234
Parse	DC	420	1.10268
Scale	DC	564	0.717119
10X_Fresh	HSC/MPP	10	0.0313303
10X_Fixed	HSC/MPP	24	0.0687344
Illumina	HSC/MPP	26	0.0714777
Parse	HSC/MPP	0	0
Scale	HSC/MPP	0	0
10X_Fresh	ambiguous	560	1.7545
10X_Fixed	ambiguous	116	0.332216
Illumina	ambiguous	1284	3.5299
Parse	ambiguous	1502	3.9434
Scale	ambiguous	1198	1.52324
10X_Fresh	ETP	3	0.00939909
10X_Fixed	ETP	0	0
Illumina	ETP	0	0
Parse	ETP	20	0.0525086
Scale	ETP	58	0.0737463

### Sheet: PLATFORM_high_sample
Sample	CellType	Frequency	Percent
A1	T cells	29950	64.7708
A2	T cells	32087	64.3297
B1	T cells	38718	62.1198
B2	T cells	37815	61.4878
A1	Monocytes	7312	15.8131
A2	Monocytes	8234	16.5079
B1	Monocytes	10014	16.0666
B2	Monocytes	9931	16.148
A1	Megakaryocytes/platelets	44	0.0951557
A2	Megakaryocytes/platelets	65	0.130315
B1	Megakaryocytes/platelets	309	0.495764
B2	Megakaryocytes/platelets	312	0.507317
A1	ILC	4371	9.45285
A2	ILC	4670	9.36266
B1	ILC	2046	3.28263
B2	ILC	1927	3.13333
A1	B cells	2521	5.45199
A2	B cells	2839	5.69177
B1	B cells	9767	15.6703
B2	B cells	9206	14.9691
A1	Plasma cells	109	0.235727
A2	Plasma cells	106	0.212514
B1	Plasma cells	104	0.166859
B2	Plasma cells	79	0.128455
A1	pDC	226	0.488754
A2	pDC	206	0.412999
B1	pDC	173	0.277564
B2	pDC	159	0.258537
A1	DC	370	0.800173
A2	DC	430	0.862086
B1	DC	497	0.797394
B2	DC	549	0.892683
A1	HSC/MPP	10	0.0216263
A2	HSC/MPP	21	0.0421019
B1	HSC/MPP	14	0.0224618
B2	HSC/MPP	15	0.0243902
A1	ambiguous	1313	2.83953
A2	ambiguous	1203	2.41184
B1	ambiguous	664	1.06533
B2	ambiguous	1480	2.4065
A1	ETP	14	0.0302768
A2	ETP	18	0.0360873
B1	ETP	22	0.0352971
B2	ETP	27	0.0439024

### Sheet: PLATFORM_low_platform
Platform	CellType	Frequency	Percent
10X_Fresh	Tem/Temra cytotoxic T cells	4289	13.4376
10X_Fixed	Tem/Temra cytotoxic T cells	4969	14.2309
Illumina	Tem/Temra cytotoxic T cells	4835	13.2921
Parse	Tem/Temra cytotoxic T cells	4043	10.6146
Scale	Tem/Temra cytotoxic T cells	8801	11.1904
10X_Fresh	Tcm/Naive helper T cells	9126	28.592
10X_Fixed	Tcm/Naive helper T cells	9309	26.6604
Illumina	Tcm/Naive helper T cells	11064	30.4165
Parse	Tcm/Naive helper T cells	15561	40.8543
Scale	Tcm/Naive helper T cells	33365	42.4232
10X_Fresh	Regulatory T cells	787	2.46569
10X_Fixed	Regulatory T cells	667	1.91024
Illumina	Regulatory T cells	263	0.723024
Parse	Regulatory T cells	247	0.648481
Scale	Regulatory T cells	598	0.76035
10X_Fresh	Non-classical monocytes	496	1.55398
10X_Fixed	Non-classical monocytes	947	2.71215
Illumina	Non-classical monocytes	641	1.7622
Parse	Non-classical monocytes	818	2.1476
Scale	Non-classical monocytes	1350	1.71651
10X_Fresh	Tcm/Naive cytotoxic T cells	2316	7.25609
10X_Fixed	Tcm/Naive cytotoxic T cells	3098	8.87247
Illumina	Tcm/Naive cytotoxic T cells	2374	6.52646
Parse	Tcm/Naive cytotoxic T cells	0	0
Scale	Tcm/Naive cytotoxic T cells	0	0
10X_Fresh	CD16+ NK cells	1618	5.06924
10X_Fixed	CD16+ NK cells	2251	6.44672
Illumina	CD16+ NK cells	2065	5.67698
Parse	CD16+ NK cells	2212	5.80745
Scale	CD16+ NK cells	3962	5.03764
10X_Fresh	Tem/Effector helper T cells	1426	4.4677
10X_Fixed	Tem/Effector helper T cells	1844	5.2811
Illumina	Tem/Effector helper T cells	565	1.55326
Parse	Tem/Effector helper T cells	0	0
Scale	Tem/Effector helper T cells	0	0
10X_Fresh	Classical monocytes	4568	14.3117
10X_Fixed	Classical monocytes	3763	10.777
Illumina	Classical monocytes	6162	16.9402
Parse	Classical monocytes	6967	18.2914
Scale	Classical monocytes	11201	14.2419
10X_Fresh	Tem/Trm cytotoxic T cells	1954	6.12194
10X_Fixed	Tem/Trm cytotoxic T cells	2408	6.89635
Illumina	Tem/Trm cytotoxic T cells	1520	4.17869
Parse	Tem/Trm cytotoxic T cells	1728	4.53674
Scale	Tem/Trm cytotoxic T cells	3934	5.00203
10X_Fresh	Naive B cells	1754	5.49533
10X_Fixed	Naive B cells	2123	6.08013
Illumina	Naive B cells	2333	6.41375
Parse	Naive B cells	2004	5.26136
Scale	Naive B cells	6511	8.27866
10X_Fresh	MAIT cells	930	2.91372
10X_Fixed	MAIT cells	1236	3.53982
Illumina	MAIT cells	1215	3.34021
Parse	MAIT cells	1209	3.17414
Scale	MAIT cells	2431	3.09099
10X_Fresh	NK cells	131	0.410427
10X_Fixed	NK cells	227	0.650113
Illumina	NK cells	28	0.0769759
Parse	NK cells	150	0.393814
Scale	NK cells	266	0.338216
10X_Fresh	Memory B cells	1131	3.54346
10X_Fixed	Memory B cells	1230	3.52264
Illumina	Memory B cells	1076	2.95808
Parse	Memory B cells	1030	2.70419
Scale	Memory B cells	3156	4.01282
10X_Fresh	Plasma cells	50	0.156651
10X_Fixed	Plasma cells	42	0.120285
Illumina	Plasma cells	39	0.107216
Parse	Plasma cells	59	0.1549
Scale	Plasma cells	208	0.26447
10X_Fresh	pDC	137	0.429225
10X_Fixed	pDC	99	0.28353
Illumina	pDC	102	0.280412
Parse	pDC	116	0.30455
Scale	pDC	310	0.394161
10X_Fresh	DC1	19	0.0595275
10X_Fixed	DC1	18	0.0515508
Illumina	DC1	21	0.057732
Parse	DC1	32	0.0840138
Scale	DC1	60	0.0762893
10X_Fresh	Megakaryocytes/platelets	429	1.34407
10X_Fixed	Megakaryocytes/platelets	175	0.501189
Illumina	Megakaryocytes/platelets	122	0.335395
Parse	Megakaryocytes/platelets	3	0.00787629
Scale	Megakaryocytes/platelets	1	0.00127149
10X_Fresh	DC2	161	0.504418
10X_Fixed	DC2	343	0.98233
Illumina	DC2	287	0.789003
Parse	DC2	0	0
Scale	DC2	0	0
10X_Fresh	Age-associated B cells	22	0.0689266
10X_Fixed	Age-associated B cells	27	0.0773262
Illumina	Age-associated B cells	353	0.970447
Parse	Age-associated B cells	346	0.908399
Scale	Age-associated B cells	1211	1.53977
10X_Fresh	ILC3	4	0.0125321
10X_Fixed	ILC3	1	0.00286393
Illumina	ILC3	0	0
Parse	ILC3	62	0.162777
Scale	ILC3	85	0.108076
10X_Fresh	ambiguous	560	1.7545
10X_Fixed	ambiguous	116	0.332216
Illumina	ambiguous	1284	3.5299
Parse	ambiguous	1502	3.9434
Scale	ambiguous	1198	1.52324
10X_Fresh	Megakaryocyte precursor	10	0.0313303
10X_Fixed	Megakaryocyte precursor	24	0.0687344
Illumina	Megakaryocyte precursor	26	0.0714777
Parse	Megakaryocyte precursor	0	0
Scale	Megakaryocyte precursor	0	0

### Sheet: PLATFORM_low_sample
Sample	CellType	Frequency	Percent
A1	Tem/Temra cytotoxic T cells	7720	16.6955
A2	Tem/Temra cytotoxic T cells	8150	16.3395
B1	Tem/Temra cytotoxic T cells	5742	9.21255
B2	Tem/Temra cytotoxic T cells	5325	8.65854
A1	Tcm/Naive helper T cells	16542	35.7742
A2	Tcm/Naive helper T cells	17309	34.702
B1	Tcm/Naive helper T cells	22537	36.1587
B2	Tcm/Naive helper T cells	22037	35.8325
A1	Regulatory T cells	649	1.40355
A2	Regulatory T cells	707	1.41743
B1	Regulatory T cells	620	0.994738
B2	Regulatory T cells	586	0.952846
A1	Non-classical monocytes	1667	3.6051
A2	Non-classical monocytes	1774	3.55661
B1	Non-classical monocytes	385	0.6177
B2	Non-classical monocytes	426	0.692683
A1	Tcm/Naive cytotoxic T cells	1183	2.55839
A2	Tcm/Naive cytotoxic T cells	1576	3.15965
B1	Tcm/Naive cytotoxic T cells	2560	4.1073
B2	Tcm/Naive cytotoxic T cells	2469	4.01463
A1	CD16+ NK cells	4127	8.92517
A2	CD16+ NK cells	4399	8.81934
B1	CD16+ NK cells	1849	2.96656
B2	CD16+ NK cells	1733	2.81789
A1	Tem/Effector helper T cells	791	1.71064
A2	Tem/Effector helper T cells	930	1.86451
B1	Tem/Effector helper T cells	1084	1.73919
B2	Tem/Effector helper T cells	1030	1.6748
A1	Classical monocytes	5820	12.5865
A2	Classical monocytes	6617	13.2661
B1	Classical monocytes	9957	15.9752
B2	Classical monocytes	10267	16.6943
A1	Tem/Trm cytotoxic T cells	2316	5.00865
A2	Tem/Trm cytotoxic T cells	2572	5.15648
B1	Tem/Trm cytotoxic T cells	3371	5.40848
B2	Tem/Trm cytotoxic T cells	3285	5.34146
A1	Naive B cells	1659	3.5878
A2	Naive B cells	1896	3.8012
B1	Naive B cells	5747	9.22058
B2	Naive B cells	5423	8.81789
A1	MAIT cells	742	1.60467
A2	MAIT cells	830	1.66403
B1	MAIT cells	2779	4.45867
B2	MAIT cells	2670	4.34146
A1	NK cells	211	0.456315
A2	NK cells	240	0.481164
B1	NK cells	172	0.275959
B2	NK cells	179	0.291057
A1	Memory B cells	777	1.68036
A2	Memory B cells	864	1.73219
B1	Memory B cells	3070	4.92556
B2	Memory B cells	2912	4.73496
A1	Plasma cells	109	0.235727
A2	Plasma cells	106	0.212514
B1	Plasma cells	104	0.166859
B2	Plasma cells	79	0.128455
A1	pDC	226	0.488754
A2	pDC	206	0.412999
B1	pDC	173	0.277564
B2	pDC	159	0.258537
A1	DC1	37	0.0800173
A2	DC1	48	0.0962329
B1	DC1	30	0.0481325
B2	DC1	35	0.0569106
A1	Megakaryocytes/platelets	44	0.0951557
A2	Megakaryocytes/platelets	65	0.130315
B1	Megakaryocytes/platelets	309	0.495764
B2	Megakaryocytes/platelets	312	0.507317
A1	DC2	176	0.380623
A2	DC2	251	0.503218
B1	DC2	170	0.272751
B2	DC2	194	0.315447
A1	Age-associated B cells	85	0.183824
A2	Age-associated B cells	78	0.156378
B1	Age-associated B cells	950	1.52419
B2	Age-associated B cells	846	1.37561
A1	ILC3	36	0.0778547
A2	ILC3	37	0.0741795
B1	ILC3	41	0.065781
B2	ILC3	38	0.0617886
A1	ambiguous	1313	2.83953
A2	ambiguous	1203	2.41184
B1	ambiguous	664	1.06533
B2	ambiguous	1480	2.4065
A1	Megakaryocyte precursor	10	0.0216263
A2	Megakaryocyte precursor	21	0.0421019
B1	Megakaryocyte precursor	14	0.0224618
B2	Megakaryocyte precursor	15	0.0243902

### Sheet: AGNOSTIC_high_platform
Platform	CellType	Frequency	Percentage
10X_Fixed	B cells	3459	9.61
10X_Fixed	DC	352	0.98
10X_Fixed	HSC/MPP	36	0.1
10X_Fixed	ILC	2584	7.18
10X_Fixed	Megakaryocytes/platelets	111	0.31
10X_Fixed	Monocytes	4776	13.28
10X_Fixed	Plasma cells	31	0.09
10X_Fixed	T cells	24220	67.32
10X_Fixed	ambiguous	296	0.82
10X_Fixed	pDC	112	0.31
10X_Fresh	B cells	2925	9.66
10X_Fresh	DC	167	0.55
10X_Fresh	HSC/MPP	19	0.06
10X_Fresh	ILC	1671	5.52
10X_Fresh	Megakaryocytes/platelets	215	0.71
10X_Fresh	Monocytes	4822	15.92
10X_Fresh	Plasma cells	28	0.09
10X_Fresh	T cells	19916	65.74
10X_Fresh	ambiguous	402	1.33
10X_Fresh	pDC	129	0.43
Illumina	B cells	3850	10.46
Illumina	DC	337	0.92
Illumina	HSC/MPP	21	0.06
Illumina	ILC	2303	6.26
Illumina	Megakaryocytes/platelets	60	0.16
Illumina	Monocytes	6112	16.6
Illumina	Plasma cells	49	0.13
Illumina	T cells	22114	60.08
Illumina	ambiguous	1864	5.06
Illumina	pDC	100	0.27
Parse	B cells	5387	12.66
Parse	DC	381	0.9
Parse	HSC/MPP	18	0.04
Parse	ILC	2509	5.9
Parse	Megakaryocytes/platelets	4	0.01
Parse	Monocytes	8922	20.97
Parse	Plasma cells	66	0.16
Parse	T cells	20112	47.26
Parse	ambiguous	4950	11.63
Parse	pDC	205	0.48
Scale	B cells	10965	13.55
Scale	DC	539	0.67
Scale	HSC/MPP	53	0.07
Scale	ILC	4245	5.25
Scale	Megakaryocytes/platelets	7	0.01
Scale	Monocytes	12269	15.16
Scale	Plasma cells	194	0.24
Scale	T cells	48369	59.78
Scale	ambiguous	3987	4.93
Scale	pDC	287	0.35

### Sheet: AGNOSTIC_high_sample
Sample	CellType	Frequency	Percentage
A1	ambiguous	3593	7.55
A1	B cells	2824	5.94
A1	DC	322	0.68
A1	HSC/MPP	25	0.05
A1	ILC (innate lymphoid cells)	4353	9.15
A1	Megakaryocytes/platelets	28	0.06
A1	Monocytes	7999	16.81
A1	pDC	251	0.53
A1	Plasma cells	101	0.21
A1	T cells	28078	59.02
A2	ambiguous	3147	6.1
A2	B cells	3165	6.13
A2	DC	409	0.79
A2	HSC/MPP	36	0.07
A2	ILC	4767	9.23
A2	Megakaryocytes/platelets	37	0.07
A2	Monocytes	8773	16.99
A2	pDC	234	0.45
A2	Plasma cells	118	0.23
A2	T cells	30936	59.93
B1	ambiguous	2251	3.5
B1	B cells	10597	16.46
B1	DC	508	0.79
B1	HSC/MPP	35	0.05
B1	ILC	2161	3.36
B1	Megakaryocytes/platelets	173	0.27
B1	Monocytes	10116	15.71
B1	pDC	173	0.27
B1	Plasma cells	80	0.12
B1	T cells	38279	59.46
B2	ambiguous	2508	3.98
B2	B cells	10000	15.88
B2	DC	537	0.85
B2	HSC/MPP	51	0.08
B2	ILC	2031	3.22
B2	Megakaryocytes/platelets	159	0.25
B2	Monocytes	10013	15.9
B2	pDC	175	0.28
B2	Plasma cells	69	0.11
B2	T cells	37438	59.44

### Sheet: AGNOSTIC_low_platform
Platform	CellType	Frequency	Percentage
10X_Fixed	Age-associated B cells	305	0.85
10X_Fixed	CD16+ NK cells	2376	6.6
10X_Fixed	CD16- NK cells	1	0
10X_Fixed	CD8a/a	280	0.78
10X_Fixed	CRTAM+ gamma-delta T cells	1	0
10X_Fixed	Classical monocytes	3788	10.53
10X_Fixed	DC1	12	0.03
10X_Fixed	DC2	339	0.94
10X_Fixed	ILC3	36	0.1
10X_Fixed	MAIT cells	1244	3.46
10X_Fixed	Megakaryocytes/platelets	111	0.31
10X_Fixed	Memory B cells	901	2.5
10X_Fixed	NK cells	211	0.59
10X_Fixed	Naive B cells	2251	6.26
10X_Fixed	Non-classical monocytes	991	2.75
10X_Fixed	Plasma cells	31	0.09
10X_Fixed	Regulatory T cells	320	0.89
10X_Fixed	Tcm/Naive cytotoxic T cells	3056	8.49
10X_Fixed	Tcm/Naive helper T cells	9041	25.13
10X_Fixed	Tem/Effector helper T cells	3228	8.97
10X_Fixed	Tem/Temra cytotoxic T cells	5027	13.97
10X_Fixed	Tem/Trm cytotoxic T cells	2019	5.61
10X_Fixed	ambiguous	296	0.82
10X_Fixed	pDC	112	0.31
10X_Fresh	Age-associated B cells	325	1.07
10X_Fresh	CD16+ NK cells	1543	5.09
10X_Fresh	CD16- NK cells	10	0.03
10X_Fresh	CD8a/a	200	0.66
10X_Fresh	CRTAM+ gamma-delta T cells	1	0
10X_Fresh	Classical monocytes	4415	14.57
10X_Fresh	DC1	0	0
10X_Fresh	DC2	163	0.54
10X_Fresh	ILC3	19	0.06
10X_Fresh	MAIT cells	899	2.97
10X_Fresh	Megakaryocytes/platelets	215	0.71
10X_Fresh	Memory B cells	815	2.69
10X_Fresh	NK cells	145	0.48
10X_Fresh	Naive B cells	1785	5.89
10X_Fresh	Non-classical monocytes	411	1.36
10X_Fresh	Plasma cells	28	0.09
10X_Fresh	Regulatory T cells	311	1.03
10X_Fresh	Tcm/Naive cytotoxic T cells	2211	7.3
10X_Fresh	Tcm/Naive helper T cells	8853	29.22
10X_Fresh	Tem/Effector helper T cells	2332	7.7
10X_Fresh	Tem/Temra cytotoxic T cells	3548	11.71
10X_Fresh	Tem/Trm cytotoxic T cells	1534	5.06
10X_Fresh	ambiguous	402	1.33
10X_Fresh	pDC	129	0.43
Illumina	Age-associated B cells	9	0.02
Illumina	CD16+ NK cells	2109	5.73
Illumina	CD16- NK cells	1	0
Illumina	CD8a/a	3	0.01
Illumina	CRTAM+ gamma-delta T cells	0	0
Illumina	Classical monocytes	5302	14.4
Illumina	DC1	0	0
Illumina	DC2	333	0.9
Illumina	ILC3	21	0.06
Illumina	MAIT cells	1239	3.37
Illumina	Megakaryocytes/platelets	60	0.16
Illumina	Memory B cells	1341	3.64
Illumina	NK cells	195	0.53
Illumina	Naive B cells	2500	6.79
Illumina	Non-classical monocytes	814	2.21
Illumina	Plasma cells	49	0.13
Illumina	Regulatory T cells	556	1.51
Illumina	Tcm/Naive cytotoxic T cells	2452	6.66
Illumina	Tcm/Naive helper T cells	8869	24.09
Illumina	Tem/Effector helper T cells	2791	7.58
Illumina	Tem/Temra cytotoxic T cells	4419	12
Illumina	Tem/Trm cytotoxic T cells	1783	4.84
Illumina	ambiguous	1864	5.06
Illumina	pDC	100	0.27
Parse	Age-associated B cells	107	0.25
Parse	CD16+ NK cells	2205	5.18
Parse	CD16- NK cells	148	0.35
Parse	CD8a/a	0	0
Parse	CRTAM+ gamma-delta T cells	11	0.03
Parse	Classical monocytes	8335	19.59
Parse	DC1	29	0.07
Parse	DC2	0	0
Parse	ILC3	18	0.04
Parse	MAIT cells	809	1.9
Parse	Megakaryocytes/platelets	4	0.01
Parse	Memory B cells	1701	4
Parse	NK cells	546	1.28
Parse	Naive B cells	3216	7.56
Parse	Non-classical monocytes	1302	3.06
Parse	Plasma cells	66	0.16
Parse	Regulatory T cells	352	0.83
Parse	Tcm/Naive cytotoxic T cells	1	0
Parse	Tcm/Naive helper T cells	15439	36.28
Parse	Tem/Effector helper T cells	0	0
Parse	Tem/Temra cytotoxic T cells	1991	4.68
Parse	Tem/Trm cytotoxic T cells	1119	2.63
Parse	ambiguous	4950	11.63
Parse	pDC	205	0.48
Scale	Age-associated B cells	590	0.73
Scale	CD16+ NK cells	3741	4.62
Scale	CD16- NK cells	233	0.29
Scale	CD8a/a	0	0
Scale	CRTAM+ gamma-delta T cells	40	0.05
Scale	Classical monocytes	11299	13.96
Scale	DC1	48	0.06
Scale	DC2	0	0
Scale	ILC3	53	0.07
Scale	MAIT cells	2276	2.81
Scale	Megakaryocytes/platelets	7	0.01
Scale	Memory B cells	3719	4.6
Scale	NK cells	858	1.06
Scale	Naive B cells	6644	8.21
Scale	Non-classical monocytes	1473	1.82
Scale	Plasma cells	194	0.24
Scale	Regulatory T cells	968	1.2
Scale	Tcm/Naive cytotoxic T cells	0	0
Scale	Tcm/Naive helper T cells	33914	41.91
Scale	Tem/Effector helper T cells	1	0
Scale	Tem/Temra cytotoxic T cells	6043	7.47
Scale	Tem/Trm cytotoxic T cells	4540	5.61
Scale	ambiguous	3987	4.93
Scale	pDC	287	0.35

### Sheet: AGNOSTIC_low_sample
Sample	CellType	Frequency	Percentage
A1	Age-associated B cells	26	0.05
A1	ambiguous	3593	7.55
A1	CD16- NK cells	153	0.32
A1	CD16+ NK cells	3996	8.4
A1	CD8a/a	153	0.32
A1	Classical monocytes	6373	13.4
A1	CRTAM+ gamma-delta T cells	3	0.01
A1	DC1	23	0.05
A1	DC2	172	0.36
A1	ILC3	25	0.05
A1	MAIT cells	598	1.26
A1	Megakaryocytes/platelets	28	0.06
A1	Memory B cells	846	1.78
A1	Naive B cells	1950	4.1
A1	NK cells	442	0.93
A1	Non-classical monocytes	1755	3.69
A1	pDC	251	0.53
A1	Plasma cells	101	0.21
A1	Regulatory T cells	503	1.06
A1	Tcm/Naive cytotoxic T cells	1081	2.27
A1	Tcm/Naive helper T cells	16403	34.48
A1	Tem/Effector helper T cells	1059	2.23
A1	Tem/Temra cytotoxic T cells	5781	12.15
A1	Tem/Trm cytotoxic T cells	2259	4.75
A2	Age-associated B cells	62	0.12
A2	ambiguous	3147	6.1
A2	CD16- NK cells	139	0.27
A2	CD16+ NK cells	4388	8.5
A2	CD8a/a	177	0.34
A2	Classical monocytes	6981	13.52
A2	CRTAM+ gamma-delta T cells	9	0.02
A2	DC1	36	0.07
A2	DC2	248	0.48
A2	ILC3	36	0.07
A2	MAIT cells	716	1.39
A2	Megakaryocytes/platelets	37	0.07
A2	Memory B cells	899	1.74
A2	Naive B cells	2197	4.26
A2	NK cells	488	0.95
A2	Non-classical monocytes	1924	3.73
A2	pDC	234	0.45
A2	Plasma cells	118	0.23
A2	Regulatory T cells	516	1
A2	Tcm/Naive cytotoxic T cells	1484	2.87
A2	Tcm/Naive helper T cells	17062	33.05
A2	Tem/Effector helper T cells	1539	2.98
A2	Tem/Temra cytotoxic T cells	6527	12.64
A2	Tem/Trm cytotoxic T cells	2658	5.15
B1	Age-associated B cells	643	1
B1	ambiguous	2251	3.5
B1	CD16- NK cells	45	0.07
B1	CD16+ NK cells	1870	2.9
B1	CD8a/a	77	0.12
B1	Classical monocytes	9940	15.44
B1	CRTAM+ gamma-delta T cells	27	0.04
B1	DC1	12	0.02
B1	DC2	194	0.3
B1	ILC3	35	0.05
B1	MAIT cells	2617	4.07
B1	Megakaryocytes/platelets	173	0.27
B1	Memory B cells	3443	5.35
B1	Naive B cells	6334	9.84
B1	NK cells	510	0.79
B1	Non-classical monocytes	655	1.02
B1	pDC	173	0.27
B1	Plasma cells	80	0.12
B1	Regulatory T cells	767	1.19
B1	Tcm/Naive cytotoxic T cells	2578	4
B1	Tcm/Naive helper T cells	21456	33.33
B1	Tem/Effector helper T cells	2938	4.56
B1	Tem/Temra cytotoxic T cells	4427	6.88
B1	Tem/Trm cytotoxic T cells	3128	4.86
B2	Age-associated B cells	605	0.96
B2	ambiguous	2508	3.98
B2	CD16- NK cells	56	0.09
B2	CD16+ NK cells	1720	2.73
B2	CD8a/a	76	0.12
B2	Classical monocytes	9845	15.63
B2	CRTAM+ gamma-delta T cells	14	0.02
B2	DC1	18	0.03
B2	DC2	221	0.35
B2	ILC3	51	0.08
B2	MAIT cells	2536	4.03
B2	Megakaryocytes/platelets	159	0.25
B2	Memory B cells	3289	5.22
B2	Naive B cells	5915	9.39
B2	NK cells	515	0.82
B2	Non-classical monocytes	657	1.04
B2	pDC	175	0.28
B2	Plasma cells	69	0.11
B2	Regulatory T cells	721	1.14
B2	Tcm/Naive cytotoxic T cells	2577	4.09
B2	Tcm/Naive helper T cells	21195	33.65
B2	Tem/Effector helper T cells	2816	4.47
B2	Tem/Temra cytotoxic T cells	4293	6.82
B2	Tem/Trm cytotoxic T cells	2950	4.68
