## Supplemental Table 3 for "A platform-agnostic evaluation of non-formalin fixed single cell RNA technologies"

### Sheet: Sheet1
Technology
sample	platform	n_cells	median_umi	median_genes	total_reads	reads_in_cells	umis_in_cells	sequencing_saturation	unique_map	umis_per_read	genes_per_umi	cells_per_million_reads	mean_reads_per_cell	total_genes_detected	median_percent_mt	median_nCount_RNA	median_nFeature_RNA	median_percent_ribo		percent doublet	pre-QC percent cell capture efficiency
A1	10X_Fresh	7171	6032.86	2638	223082108	217728137	4.25733e+07	0.539	NA	0.190842	0.437272	32.1451	31108.9	21232	2.63814	6032.86	2638	8.85642		1.03505	48.2052
A2	10X_Fresh	8410	5738.29	2484	223082108	216389645	4.85741e+07	0.516	NA	0.217741	0.432882	37.6991	26525.8	21465	2.57881	5738.29	2484	9.77429		0.965615	56.534
B1	10X_Fresh	7192	8061.79	2916	223082108	217058891	6.27067e+07	0.494	NA	0.281092	0.361706	32.2393	31018.1	21826	2.01918	8061.79	2916	13.0776		0.621805	48.7858
B2	10X_Fresh	9145	6741.06	2613	223082108	217058891	6.7934e+07	0.485	NA	0.304525	0.387625	40.9939	24393.9	21704	2.00334	6741.06	2613	13.7925		0.684188	62.0336
A1	10X_Fixed	6516	6015.28	2541	223082108	198096911	4.29175e+07	0.555	NA	0.192384	0.422424	29.209	34236.1	20185	2.05879	6015.28	2541	15.756		0.579799	42.7391
A2	10X_Fixed	11537	4148.35	1979	223082108	201443143	5.34768e+07	0.475	NA	0.239718	0.477057	51.7164	19336.2	20849	1.833	4148.35	1979	16.1611		1.6118	77.2481
B1	10X_Fixed	8775	4768.64	1993	223082108	196089172	4.29538e+07	0.594	NA	0.192547	0.417939	39.3353	25422.5	20193	1.69641	4768.64	1993	21.147		1.12676	56.0345
B2	10X_Fixed	8089	4690.67	2016	223082108	198319994	3.87739e+07	0.642	NA	0.17381	0.42979	36.2602	27578.5	19888	1.77744	4690.67	2016	19.245		1.08829	51.6539
A1	Illumina	8022	4011.46	2040	220884982	182141756	3.49756e+07	0.66	NA	0.158343	0.508543	36.3175	27534.9	20954	2.28432	4011.46	2040	15.1306		1.17038	47.3749
A2	Illumina	7863	3976.63	2052	221060673	184165647	3.37863e+07	0.66	NA	0.152837	0.516015	35.5694	28114	21672	2.19479	3976.63	2052	15.0084		0.994712	46.0849
B1	Illumina	10724	3241.23	1628	220680032	184797459	3.58447e+07	0.63	NA	0.162428	0.502279	48.5952	20578.1	22304	2.6905	3241.23	1628	22.1212		1.48815	61.28
B2	Illumina	9766	3216.62	1626.5	220851915	177123236	2.95591e+07	0.64	NA	0.133841	0.505656	44.2197	22614.4	22000	2.84517	3216.62	1626.5	19.3275		1.72084	55.8057
A1	Parse	11084	3851.55	1910	220779290	220778334	4.64839e+07	0.417	NA	0.210545	0.495905	50.204	19918.7	26575	1.62657	3851.55	1910	0.582133		1.78983	6.78053
A2	Parse	9902	4344.72	2056	220812114	220811937	4.621e+07	0.449	NA	0.209273	0.473218	44.8436	22299.7	26520	1.59527	4344.72	2056	0.601743		1.11843	6.05745
B1	Parse	8188	5008.88	2153	220777950	220769790	4.31946e+07	0.491	NA	0.195647	0.429837	37.087	26963.6	26607	1.45053	5008.88	2153	0.711495		0.811629	4.99591
B2	Parse	8915	4845.7	2129	220777123	220768625	4.56922e+07	0.458	NA	0.206961	0.439359	40.3801	24764.7	27004	1.71681	4845.7	2129	0.704438		0.779076	5.43949
A1	Scale	13447	4065.65	2292	222985611	209829459	5.72844e+07	0.57	NA	0.256898	0.563748	60.3043	16582.6	42144	0.485648	4065.65	2292	0.460263		0.532584	9.82968
A2	Scale	12167	4388.23	2396	223082108	209251017	5.60969e+07	0.58	NA	0.251463	0.546006	54.5405	18335	41817	0.451268	4388.23	2396	0.451364		0.588283	8.89401
B1	Scale	27449	2633.3	1705	223029942	214108744	7.80831e+07	0.41	NA	0.350101	0.647477	123.073	8125.25	46142	0.390882	2633.3	1705	0.595952		1.60591	20.0651
B2	Scale	25585	2854.47	1786	223009550	214758196	7.76753e+07	0.42	NA	0.348305	0.625685	114.726	8716.42	45714	0.396577	2854.47	1786	0.560692		1.13606	18.7025
Agnostic
sample	platform	n_cells	median_umi	median_genes	total_reads	reads_in_cells	umis_in_cells	sequencing_saturation	unique_map	umis_per_read	genes_per_umi	cells_per_million_reads	mean_reads_per_cell	total_genes_detected	median_percent_mt	median_nCount_RNA	median_nFeature_RNA	median_percent_ribo	fraction in cells -star solo	percent doublet	pre-QC percent cell capture efficiency
A1	10X_Fresh	6183	6860.79	2797	223082108	131667365	4.20415e+07	0.532002	0.710636	0.188458	0.407679	27.7163	36079.9	28370	6.82	7668	2797	10.1	0.910747	2.6759	65.3939
A2	10X_Fresh	7731	6413.53	2601	223082108	136065066	5.10795e+07	0.509002	0.735101	0.228972	0.405549	34.6554	28855.5	28706	6.21	6750	2601	10.6	0.905814	3.49519	74.7042
B1	10X_Fresh	7231	8114.35	2944	223082108	148108081	6.38976e+07	0.487647	0.791077	0.286431	0.362814	32.4141	30850.8	29382	5.33	8392	2944	11.5	0.917113	2.05878	53.9276
B2	10X_Fresh	9149	6772.94	2628	223082108	150297819	6.87459e+07	0.478548	0.795642	0.308164	0.388015	41.0118	24383.2	29001	5.33	6992	2628	12.2	0.918156	2.26472	66.9177
A1	10X_Fixed	6686	5758.2	2514	223082108	125310272	4.22362e+07	0.546875	0.729104	0.18933	0.436595	29.971	33365.6	26299	3.95	6138	2514	13.7	0.833212	5.44477	47.7896
A2	10X_Fixed	11906	4011.4	1951.5	223082108	132608162	5.37869e+07	0.468468	0.751881	0.241108	0.486489	53.3705	18736.9	27212	3.29	4251	1952	14.4	0.850289	7.64099	87.1376
B1	10X_Fixed	8992	4498.9	1994	223082108	127531130	4.1228e+07	0.583921	0.740548	0.184811	0.44322	40.308	24809	26393	3.33	4923	1994	18.9	0.831284	3.94189	60.9259
B2	10X_Fixed	8393	4571.83	2021	223082108	131024409	3.94904e+07	0.631874	0.748245	0.177022	0.442055	37.6229	26579.5	25886	3.27	4849	2021	17.1	0.842515	3.46216	56.3857
A1	Illumina	8266	2076.58	1911	223082108	88469646	1.84955e+07	0.731894	0.620525	0.0829089	0.920261	37.0536	26987.9	24496	0.876	2247	1911	5.25	0.695763	1.53663	49.6663
A2	Illumina	8081	2065.35	1912	223082108	82255019	1.80464e+07	0.724702	0.594679	0.0808959	0.92575	36.2243	27605.8	25217	0.878	2257	1912	5.34	0.685085	1.58324	48.2476
B1	Illumina	11079	1684.17	1561	223082108	86285598	1.9662e+07	0.703828	0.623329	0.0881378	0.926868	49.6633	20135.6	26775	1.15	1833	1561	6.39	0.693485	1.81673	64.5943
B2	Illumina	9384	1753.27	1638	223082108	77077661	1.71906e+07	0.709603	0.601612	0.0770596	0.934255	42.0652	23772.6	26086	1.13	1910	1638	6.16	0.640492	1.67645	54.68
A1	Parse	12279	2039.7	1332	223082108	71318169	3.09206e+07	0.378633	0.464397	0.138606	0.653038	55.0425	18167.8	28677	1.55	2234	1332	0.606	0.776229	10.093	12.4972
A2	Parse	10972	2163.31	1402.5	223082108	72024586	2.91653e+07	0.408881	0.486384	0.130738	0.648313	49.1837	20331.9	28534	1.54	2420	1402	0.629	0.755468	9.20596	10.5917
B1	Parse	9172	2561.85	1480	223082108	69600605	2.83309e+07	0.448513	0.473109	0.126998	0.577707	41.1149	24322.1	28730	1.67	2761	1480	0.733	0.754417	7.09841	8.43899
B2	Parse	10131	2480.39	1456	223082108	71743826	2.99596e+07	0.417661	0.479467	0.134298	0.587003	45.4138	22019.8	29197	1.58	2681	1456	0.73	0.765263	7.84657	9.41584
A1	Scale	14160	3515.39	1883	223082108	144121669	5.13504e+07	0.588095	0.785807	0.230186	0.535645	63.4744	15754.4	31179	0.433	3798	1883	0.421	0.952806	2.93392	10.6813
A2	Scale	12932	3772.36	1964	223180880	143231621	5.00404e+07	0.600173	0.782526	0.224214	0.520629	57.944	17258	30951	0.402	4069	1964	0.413	0.953042	2.48096	9.71637
B1	Scale	27899	2329.95	1392	223082108	143544417	7.0663e+07	0.429844	0.769849	0.316758	0.597438	125.062	7996.06	33223	0.337	2435	1392	0.529	0.961545	4.92435	21.4554
B2	Scale	25924	2532.07	1463	223082108	144866570	7.01852e+07	0.440061	0.773386	0.314616	0.577787	116.208	8605.23	33087	0.342	2639	1463	0.501	0.96601	4.39945	19.8297
